# Coherence of *Microcystis* species revealed through population genomics

**DOI:** 10.1101/541755

**Authors:** Olga M. Pérez-Carrascal, Yves Terrat, Alessandra Giani, Nathalie Fortin, Charles W. Greer, Nicolas Tromas, B. Jesse Shapiro

## Abstract

*Microcystis* is a genus of freshwater cyanobacteria which causes harmful blooms in ecosystems worldwide. Some *Microcystis* strains produce harmful toxins such as microcystin, impacting drinking water quality. *Microcystis* colony morphology, rather than genetic similarity, is often used to classify *Microcystis* into morphospecies. However, colony morphology is a plastic trait which can change depending on environmental and laboratory culture conditions, and is thus an inadequate criterion for species delineation. Furthermore, *Microcystis* populations are thought to disperse globally and constitute a homogeneous gene pool. However, this assertion is based on relatively incomplete characterization of *Microcystis* genomic diversity. To better understand these issues, we performed a population genomic analysis of 33 newly sequenced genomes (of which 19 were resequenced to check for mutation in culture) mainly from Canada and Brazil. We identified eight *Microcystis* clusters of genomic similarity, only four of which correspond to named morphospecies and monophyletic groups. Notably, *M. aeruginosa* is paraphyletic, distributed across four genomic clusters, suggesting it is not a coherent species. Most monophyletic groups are specific to a unique geographic location, suggesting biogeographic structure over relatively short evolutionary time scales. Higher homologous recombination rates within than between clusters further suggest that monophyletic groups might adhere to a Biological Species-like concept, in which barriers to gene flow maintain species distinctness. However, certain genes – including some involved in microcystin and micropeptin biosynthesis – are recombined between monophyletic groups in the same geographic location, suggesting local adaptation. Together, our results show the importance of using genomic criteria for *Microcystis* species delimitation and suggest the existence of locally adapted lineages and genes.

**Importance:** The genus *Microcystis* is responsible for harmful and often toxic cyanobacterial blooms across the world, yet it is unclear how and if the genus should be divided into ecologically and genomically distinct species. To resolve the controversy and uncertainty surrounding *Microcystis* species, we performed a population genomic analysis of *Microcystis* genome from public databases, along with new isolates from Canada and Brazil. We inferred that significant genetic substructure exists within *Microcystis*, with several species being maintained by barriers to gene flow. Thus, *Microcystis* appears to be among a growing number of bacteria that adhere to a Biological Species-like Concept (BSC). Barriers to gene flow are permeable, however, and we find evidence for relatively frequent cross-species horizontal gene transfer (HGT) of genes that may be involved in local adaptation. Distinct clades of *Microcystis* (putative species) tend to have distinct profiles of toxin biosynthesis genes, and yet toxin genes are also subject to cross-species HGT and local adaptation. Our results thus pave the way for more informed classification, monitoring and understanding of harmful *Microcystis* blooms.
