## Supplementary material for "Coherence of *Microcystis* species revealed through population genomics": Table S6

### Sheet: SMGC
Cluster_ID_in_the_Database	Name	Biosynthetic pathway	Status	Activity
BGC0000332_c1	Cyanopeptolin_biosynthetic_gene_cluster	nrps	Complete	Ecotoxic
BGC0000592_c1	Microviridin_B_biosynthetic_gene_cluster	RiPP (Ribosomally synthesized and post-translationally modified peptides)	Complete	Protease inhibitors
BGC0000298_c1	Aeruginosin_biosynthetic_gene_cluster	nrps	Complete	Protease inhibitors
DB0000001	Aeruginosamide	nrps	Complete	Protease inhibitors
BGC0001017_c1	Microcystin_biosynthetic_gene_cluster	t1pks-nrps	Complete	Hepatotoxic
BGC0000301_c1	Anabaenopeptin_biosynthetic_gene_cluster (anatoxin)	nrps	Complete	Protease inhibitors
DB0000002	Microginin	t1pks-nrps	Complete	Protease inhibitors
BGC0001167_c1	Piricyclamide_biosynthetic_gene_cluster	RiPP (Ribosomally synthesized and post-translationally modified peptides)	Almost complete	Cytotoxic
BGC0000473_c1	Microcyclamide_biosynthetic_gene_cluster	RiPP	Almost complete	Cytotoxic
BGC0000869_c1	Heterocyst_glycolipids_biosynthetic_gene_cluster	other	Complete	Glycolipids
BGC0000033_c1	Calicheamicin_biosynthetic_gene_cluster	polyketide	Uncomplete	NA
BGC0000112_c1	Neocarzinostatin_biosynthetic_gene_cluster	polyketide	Uncomplete	NA
BGC0000153_c1	Stigmatellin_biosynthetic_gene_cluster	polyketide	Uncomplete	NA
BGC0000188_c1	Saxitoxin_biosynthetic_gene_cluster	polyketide	Uncomplete	NA
BGC0000369_c1	Hassallidins_biosynthetic_gene_cluster	nrps	Uncomplete	NA
BGC0000413_c1	Pyoverdine_biosynthetic_gene_cluster	nrps	Uncomplete	NA
BGC0000430_c1	Spumigin_biosynthetic_gene_cluster	nrps	Uncomplete	NA
BGC0000471_c1	Viridisamide_A_biosynthetic_gene_cluster	RiPP	Uncomplete	NA
BGC0000472_c1	Anacyclamide_biosynthetic_gene_cluster	RiPP	Uncomplete	NA
BGC0000479_c1	Prenylagaramide_B_/_prenylagaramide_C_biosynthetic_gene_cluster	RiPP	Uncomplete	NA
BGC0000481_c1	Trichamide_biosynthetic_gene_cluster	RiPP	Uncomplete	NA
BGC0000661_c1	Geosmin_biosynthetic_gene_cluster	terpene	Uncomplete	NA
BGC0000954_c1	Ajudazol_biosynthetic_gene_cluster	hybrid (Polyketide synthase (PKS)-nonribosomal peptide synthetase (NRPS) )	Uncomplete	NA
BGC0000965_c1	C-1027_biosynthetic_gene_cluster	hybrid (Polyketide synthase (t1pks)-nonribosomal peptide synthetase (NRPS) )	Uncomplete	antitumor
BGC0000978_c1	Cylindrospermopsin_biosynthetic_gene_cluster	t1pks-nrps	Uncomplete	NA
BGC0000982_c1	Cystothiazole_A_biosynthetic_gene_cluster	t1pks-nrps	Uncomplete	NA
BGC0001001_c1	Jamaicamide_biosynthetic_gene_cluster	t1pks-nrps	Uncomplete	NA
BGC0001009_c1	Melithiazol_biosynthetic_gene_cluster	t1pks-nrps	Uncomplete	NA
BGC0001022_c1	Myxalamid_biosynthetic_gene_cluster	t1pks-nrps	Uncomplete	NA
BGC0001029_c1	Nostophycin_biosynthetic_gene_cluster	hybrid (NRPS and PKS)	Uncomplete	NA
BGC0001055_c1	Yersiniabactin_biosynthetic_gene_cluster	t1pks-nrps	Uncomplete	NA
BGC0001064_c1	Cylindrocyclophane_biosynthetic_gene_cluster	polyketide	Uncomplete	NA
BGC0001125_c1	Puwainaphycins_biosynthetic_gene_cluster	hybrid (NRPS and PKS)	Uncomplete	cytotoxic
BGC0001126_c1	Ambiguine_biosynthetic_gene_cluster	alkaloid	Uncomplete	NA
