## Supplementary material for "Coherence of *Microcystis* species revealed through population genomics": Table S3

### Sheet: SNP_Variants
Table S3. SNP variants
	ID genome	ID resequenced genome	LENGTH	ALIGNED	UNALIGNED	VARIANT (SNPs)
	Ma_MB_S_20031200_S102	Ma_MB_S_20031200_S102D	4569153	4551330	8846	16
	Mp_GB_SS_20050300_S99	Mp_GB_SS_20050300_S99D	4622124	4612884	2289	16
	Mp_MB_F_20080800_S26	Mp_MB_F_20080800_S26D	4645112	4632133	2582	21
	Mp_MB_F_20051200_S9	Mp_MB_F_20051200_S9D	4507580	4497607	2445	29
	Mp_MB_F_20051200_S6	Mp_MB_F_20051200_S6D	4636995	4625967	2703	14
	M_OC_Ca_00000000_C217Col	M_OC_Ca_00000000_S217CulD	4819436	4803518	4754	61
	Ma_QC_Ch_20071001_S25	Ma_QC_Ch_20071001_S25D	4274717	4247543	15685	425
	Ma_QC_C_20070823_S13	Ma_QC_C_20070823_S13D	4358789	4341904	4452	66
	Mf_QC_C_20070823_S10	Mf_QC_C_20070823_S10D	4659244	4631635	12360	49
	Mf_QC_C_20070823_S20	Mf_QC_C_20070823_S20D	4650850	4612814	4420	21
	Mf_QC_C_20070823_S20	Mf_QC_C_20070823_S20T	4650850	4610791	31299	21
	Ma_QC_C_20070823_S18	Ma_QC_C_20070823_S18D	3196201	3163695	21770	4
	Mv_BB_P_19951000_S68	Mv_BB_P_19951000_S68D	4610146	4594799	4202	16
	Mv_BB_P_19951000_S69	Mv_BB_P_19951000_S69D	4667351	NA	NA	0
	Mn_MB_F_20050700_S1	Mn_MB_F_20050700_S1D	4698201	4686198	2729	46
	Mw_QC_S_20081001_S30	Mw_QC_S_20081001_S30D	4360859	4352143	2520	8
	Mw_MB_S_20031200_S109	Mw_MB_S_20031200_S109D	4093096	4078374	3827	13
	Ma_MB_F_20061100_S19	Ma_MB_F_20061100_S19D	4678010	4634366	40482	103
	Ma_MB_F_20061100_S20	Ma_MB_F_20061100_S20D	4425942	4413826	2480	39
	Mw_QC_B_20070930_S4	Mw_QC_B_20070930_S4D	4592370	NA	NA	0
						48.4
