## Supplementary material for "Coherence of *Microcystis* species revealed through population genomics": Table S1

### Sheet: Genome characteristics
Table S1. Genome characteristics
Genome ID	Morpho-species	Geographical origin	Biosample Number	Genome size (bp)	GC content	Contigs numbers	CDS numbers	Coverage	Duplicate	Isolation Date	Filtered and frozen culture cells date	DNA extraction date
Mp_MB_F_20051200_S6	Microcystis panniformis	Brazil: Minas Gerais: Furnas Reservoir	SAMN10353925	4636995	42.42	282	4344	463.43		(2005-12)	(2011-11-21)	(2012-02)
Mp_MB_F_20051200_S6D*	Microcystis panniformis	Brazil: Minas Gerais: Furnas Reservoir	SAMN10353926	4778625	42.41	326	4516	299.49	Duplicate	(2005-12)	(2017-06-12)	(2017-06-22)
Mp_MB_F_20051200_S9	Microcystis panniformis	Brazil: Minas Gerais: Furnas Reservoir	SAMN10353927	4507580	42.59	274	4242	415.25		(2005-12)	(2011-11-21)	(2012-02)
Mp_MB_F_20051200_S9D*	Microcystis panniformis	Brazil: Minas Gerais: Furnas Reservoir	SAMN10353928	4788160	42.3	336	4507	447.32	Duplicate	(2005-12)	(2017-06-12)	(2017-06-22)
Mp_GB_SS_20050300_S99	Microcystis panniformis	Brazil: Goias: Sao Simao Reservoir	SAMN10353929	4622124	42.44	280	4342	410.11		(2005-03)	(2011-11-21)	(2012-02)
Mp_GB_SS_20050300_S99D*	Microcystis panniformis	Brazil: Goias: Sao Simao Reservoir	SAMN10353930	4755025	42.37	319	4505	386.17	Duplicate	(2005-03)	(2017-06-13)	(2017-06-22)
Mp_MB_F_20080800_S26	Microcystis panniformis	Brazil: Minas Gerais: Furnas Reservoir	SAMN10353931	4645112	42.44	277	4370	406.83		(2008-08-08)	(2011-11-21)	(2012-02)
Mp_MB_F_20080800_S26D*	Microcystis panniformis	Brazil: Minas Gerais: Furnas Reservoir	SAMN10353932	4761960	42.36	326	4553	465.72	Duplicate	(2008-08-08)	(2017-06-12)	(2017-06-22)
Mf_QC_C_20070823_S20	Microcystis flos-aquae	Canada: Quebec: Lake Champlain	SAMN10353933	4650850	43	242	4269	369.24		(2007-08-23)	2016	2016
Mf_QC_C_20070823_S20D*	Microcystis flos-aquae	Canada: Quebec: Lake Champlain	SAMN10353934	4650234	42.82	216	4288	438.02	Duplicate	(2007-08-23)	(2011-06-27)	(2011-07-26)
Mf_QC_C_20070823_S20T*	Microcystis flos-aquae	Canada: Quebec: Lake Champlain	SAMN10353935	4655702	42.72	220	4350	521.1	Triplicate	(2007-08-23)	(2017-06-13)	(2017-07-05)
Mf_QC_C_20070823_S10	Microcystis flos-aquae	Canada: Quebec: Lake Champlain	SAMN10353936	4659244	43.02	229	4284	271.06	Duplicate	(2007-08-23)	2016	2016
Mf_QC_C_20070823_S10D*	Microcystis flos-aquae	Canada: Quebec: Lake Champlain	SAMN10353937	4632803	42.77	226	4263	382.53	Duplicate	(2007-08-23)	(2011-06-23)	(2011-07-26)
Mf_WU_F_19750830_S460	Microcystis flos-aquae	USA: Wisconsin: Fox River	SAMN10353938	4159678	43.42	193	3873	475.15		(1975-08-30)	Not information	Not information
Mw_MB_S_20031200_S109	Microcystis wesenbergii	Brazil: Minas Gerais: Lagoa Santa Lake	SAMN10353939	4093096	42.86	209	3912	461.12		(2003-12)	(2011-11-21)	(2012-02)
Mw_MB_S_20031200_S109D*	Microcystis wesenbergii	Brazil: Minas Gerais: Lagoa Santa Lake	SAMN10353940	4447443	43.05	285	4247	313.68	Duplicate	(2003-12)	(2017-06-13)	(2017-07-05)
Mw_QC_B_20070930_S4	Microcystis wesenbergii	Canada: Quebec: Lake Brome	SAMN10353941	4495191	42.82	176	4245	410.98		(2007-09-30)	(2011-06-14)	(2011-07-25)
Mw_QC_B_20070930_S4D*	Microcystis wesenbergii	Canada: Quebec: Lake Brome	SAMN10353942	4592370	42.86	207	4310	577.15	Duplicate	(2007-09-30)	(2017-06-13)	(2017-07-05)
Mw_QC_S_20081001_S30	Microcystis wesenbergii	Canada: Quebec: Lake Selby	SAMN10353943	4360859	42.76	196	4084	90.2		(2008-10-01)	(2011-06-27)	(2011-07-26)
Mw_QC_S_20081001_S30D*	Microcystis wesenbergii	Canada: Quebec: Lake Selby	SAMN10353944	4460315	42.8	208	4197	387.19	Duplicate	(2008-10-01)	(2017-06-13)	(2017-07-05)
Mn_MB_F_20050700_S1	Microcystis novacekii	Brazil: Minas Gerais: Furnas Reservoir	SAMN10353945	4698201	42.76	295	4483	511.44		(2005-07)	(2011-11-21)	(2012-02)
Mn_MB_F_20050700_S1D*	Microcystis novacekii	Brazil: Minas Gerais: Furnas Reservoir	SAMN10353946	4788557	42.77	348	4579	466.79	Duplicate	(2005-07)	(2017-06-12)	(2017-06-22)
Mv_BB_P_19951000_S69	Microcystis viridis	Brazil: Belo Horizonte: Pampulha Reservoir	SAMN10353947	4667351	42.89	298	4455	467.6		(1995-10)	(2011-11-21)	(2012-02)
Mv_BB_P_19951000_S69D*	Microcystis viridis	Brazil: Belo Horizonte: Pampulha Reservoir	SAMN10353948	4825200	42.94	349	4609	457.03	Duplicate	(1995-10)	(2017-06-12)	(2017-06-22)
Mv_BB_P_19951000_S68	Microcystis viridis	Brazil: Belo Horizonte: Pampulha Reservoir	SAMN10353949	4610146	42.8	292	4427	363.58		(1995-10)	(2011-11-21)	(2012-0)
Mv_BB_P_19951000_S68D*	Microcystis viridis	Brazil: Belo Horizonte: Pampulha Reservoir	SAMN10353950	4811176	42.77	352	4602	267.26	Duplicate	(1995-10)	(2017-06-12)	(2017-06-22)
Ma_QC_C_20070823_S13	Microcystis aeruginosa	Canada: Quebec: Lake Champlain	SAMN10353951	4358789	42.64	370	4057	310.25		(2007-08-23)	2016	2016
Ma_QC_C_20070823_S13D*	Microcystis aeruginosa	Canada: Quebec: Lake Champlain	SAMN10353952	4379409	42.61	365	4084	391.29	Duplicate	(2007-08-23)	(2011-06-14)	(2011-07-27)
Ma_QC_Ch_20071001_M135	Microcystis aeruginosa	Canada: Quebec: Reservoir Choiniere	SAMN10353953	4744234	42.89	463	4495	327.95		(2007-10-01)	(2017-06-13)	(2017-06-22)
Ma_QC_Ch_20071001_S25	Microcystis aeruginosa	Canada: Quebec: Reservoir Choiniere	SAMN10353954	4274717	42.69	337	4003	113.91	Duplicate	(2007-10-01)	(2011-06-14)	(2011-07-29)
Ma_QC_Ch_20071001_S25D*	Microcystis aeruginosa	Canada: Quebec: Reservoir Choiniere	SAMN10353955	4611470	42.83	395	4343	346.22		(2007-10-01)	(2017-06-13)	(2017-07-05)
Ma_QC_Ca_00000000_S207	Microcystis aeruginosa	Canada: Quebec: Lake Caron	SAMN10353956	4178945	42.54	403	3916	300.83		Not information	Not information	Not information
Ma_MB_F_20061100_S20	Microcystis aeruginosa	Brazil: Minas Gerais: Furnas Reservoir	SAMN10353957	4425942	42.66	147	4133	494.8		(2006-11)	(2011-11-21)	(2012-02-01)
Ma_MB_F_20061100_S20D*	Microcystis aeruginosa	Brazil: Minas Gerais: Furnas Reservoir	SAMN10353958	4504585	42.79	169	4201	568.71	Duplicate	(2006-11)	(2017-06-27)	(2017-06-22)
Ma_MB_S_20031200_S102	Microcystis aeruginosa	Brazil: Minas Gerais: Lagoa Santa Lake	SAMN10353959	4569153	42.47	219	4224	590.38		(2003-12)	(2011-11-21)	(2012-02-01)
Ma_MB_S_20031200_S102D*	Microcystis aeruginosa	Brazil: Minas Gerais: Lagoa Santa Lake	SAMN10353960	4635690	42.46	246	4293	539.73	Duplicate	(2003-12)	(2017-06-13)	(2017-07-05)
Ma_QC_B_20070730_S2	Microcystis aeruginosa	Canada: Quebec: Lake Brome	SAMN10353961	4666806	42.36	311	4399	471.83		(2007-07-30)	(2017-06-14)	(2011-07-25)
Ma_SC_T_19800800_S464	Microcystis aeruginosa	Canada: Saskatchewan: Tramping Lake	SAMN10353962	4771055	42.56	240	4426	490.64		(1980-08)	Not information	Not information
Ma_MB_F_20061100_S19	Microcystis aeruginosa	Brazil: Minas Gerais: Furnas Reservoir	SAMN10353963	4678010	42.58	221	4417	461.16		(2006-11)	(2011-11-21)	(2012-02)
Ma_MB_F_20061100_S19D*	Microcystis aeruginosa	Brazil: Minas Gerais: Furnas Reservoir	SAMN10353964	4718990	42.73	242	4475	409.36	Duplicate	(2006-11)	(2017-06-12)	(2017-06-22)
Msp_OC_L_20101000_S702	Microcystis sp.	Canada: Ontario: Lakeland	SAMN10353965	4799965	42.8	232	4404	144.23		(2010-10)	Not information	Not information
Ma_AC_P_19900807_S300	Microcystis aeruginosa	Canada: Alberta: Pretzlaff Pond	SAMN10353966	4512000	42.39	235	4173	381.87		(1990-08-07)	(2006-2008)	(2006-2008)
Ma_OC_LR_19540900_S633	Microcystis aeruginosa	Canada: Ontario: Little Rideau	SAMN10353967	4728333	42.62	231	4420	407.75		(1954-09)	(2006-2008)	(2006-2008)
Ma_OC_H_19870700_S124	Microcystis aeruginosa	Canada: Ontario: Lake Heart	SAMN10353968	4357516	43.48	213	4086	473.22		(1987-07)	(2006-2008)	(2006-2008)
Ma_QC_C_20070823_S18	Microcystis flos-aquae	Canada: Quebec: Lake Champlain	SAMN10353969	3196201	43.05	316	2882	25.4		(2007-08-23)	2016	2016
Ma_QC_C_20070823_S18D*	Microcystis flos-aquae	Canada: Quebec: Lake Champlain	SAMN10353970	4694014	42.6	231	4362	513.89	Duplicate	(2007-08-23)	(2017-06-13)	(2017-07-05)
Ma_AC_P_19900807_S299	Microcystis aeruginosa	Canada: Alberta: Pretzlaff Pond	SAMN10353971	4141039	42.09	545	3922	167.58		(1990-08-07)	(2006-2008)	(2006-2008)
M_OC_Ca_00000000_C217Col#*	Microcystis sp.	Canada: Ontario: Lake Caron	SAMN10353972	4817042	42.8	366	4460	346.65		Not information	(2017-06-15)	(2017-06-15)
M_OC_Ca_00000000_S217Cul#	Microcystis sp.	Canada: Ontario: Lake Caron	SAMN10353973	4819436	42.78	372	4464	226.07	Duplicate	Not information	(2017-09-12)	(2017-09-12)
M_QC_C_20170808_M2Col *	Microcystis sp.	Canada: Quebec: Lake Champlain	SAMN10353974	4522887	42.84	352	4191	191.89		(2017-08-08)	(2017-08-08)	(2017-08-25)
M_QC_C_20170808_M3Col *	Microcystis sp.	Canada: Quebec: Lake Champlain	SAMN10353975	4535789	42.65	486	4201	476.21		(2017-08-08)	(2017-08-08)	(2017-09-12)
M_QC_C_20170808_M9Col *	Microcystis sp.	Canada: Quebec: Lake Champlain	SAMN10353976	4486024	42.91	343	4142	196.67		(2017-08-08)	(2017-08-08)	(2017-08-25)
Ma_QC_C_20070703_M131	Microcystis aeruginosa	Canada: Quebec: Lake Champlain	SAMN10353977	4881837	42.83	274	4618	479.01		(2007-07-03)	Not information	Not information
	Number of Isolates	Number of genomes
Isolates sequenced once	14 (3 came from colonies without culture)	14
Isolates sequenced twice	18	36
Isolates sequenced three times	1	3
Total sequenced	33	53
Note: The genomes from the same isolate at a different time point are indicated with black asterisks. The genomes from single colony and culture sequencing from the same isolate are indicated with hashes. The genomes names from colonies end with the word Col and are indicated with red asterisks.

### Sheet: Reference_Genomes
Genome ID		Geographical origin		GenBank assembly accession
Ma_CACIAM03_Brazil_UG	CACIAM03	Brazil	NCBI reference	GCA_001706385.1
Ma_CHAOHU1326_China_UG	HU1326	China	NCBI reference	GCA_001895325.1
Ma_DIANCHI905_China_UG	CHI905	China	NCBI reference	GCA_000332585.1
Ma_KW_SKorea_UG	KW	Skorea	NCBI reference	GCA_002025445.1
Ma_NIES2481_Japan_CG	NIES2481	Japan	NCBI reference	GCA_001704955.2
Ma_NIES2549_Japan_CG	NIES2549	Japan	NCBI reference	GCA_000981785.2
Ma_NIES44_Japan_UG	NIES44	Japan	NCBI reference	GCA_000787675.1
Ma_NIES843_Japan_CG	NIES843	Japan	NCBI reference	GCA_000010625.1
Ma_NIES88_Japan_UG	NIES88	Japan	NCBI reference	GCA_001578075.1
Ma_NIES98_Japan_UG	NIES98	Japan	NCBI reference	GCA_001725075.1
Ma_NaRes975_China_UG	NaRes975	China	NCBI reference	GCA_001885655.1
Ma_PCC7005_USA_UG	PCC7005	USA	NCBI reference	GCA_000599945.1
Ma_PCC7806SL_Netherlands_CG	PCC7806SL	Netherlands	NCBI reference	GCA_002095975.1
Ma_PCC7941_Canada_UG	PCC7941	Canada	NCBI reference	GCA_000312205.1
Ma_PCC9432_Canada_UG	PCC9432	Canada	NCBI reference	GCA_000307995.2
Ma_PCC9443_Africa_UG	PCC9443	Africa	NCBI reference	GCA_000312185.1
Ma_PCC9701_France_UG	PCC9701	France	NCBI reference	GCA_000312285.1
Ma_PCC9717_France_UG	PCC9717	France	NCBI reference	GCA_000312165.1
Ma_PCC9806_USA_UG	PCC9806	USA	NCBI reference	GCA_000312725.1
Ma_PCC9807_Africa_UG	PCC9807	Africa	NCBI reference	GCA_000312225.1
Ma_PCC9808_Australia_UG	PCC9808	Australia	NCBI reference	GCA_000312245.1
Ma_PCC9809_USA_UG	PCC9809	USA	NCBI reference	GCA_000312265.1
Ma_SPC777_Brazil_UG	SPC777	Brazil	NCBI reference	GCA_000412595.1
Ma_TAIHU98_China_UG	TAIHU98	China	NCBI reference	GCA_000330925.1
Mp_FACHB1757_China_CG	FACHB1757	China	NCBI reference	GCA_001264245.1
Msp_T14_Thailand_UG	T14	Thailand	NCBI reference	GCA_000297435.1
